# Targeting the intestinal circadian clock by meal timing ameliorates gastrointestinal inflammation

**DOI:** 10.1101/2023.01.24.525433

**Authors:** Yunhui Niu, Marjolein Heddes, Baraa Altaha, Michael Birkner, Karin Kleigrewe, Chen Meng, Dirk Haller, Silke Kiessling

**Affiliations:** ZIEL - Institute for Food & Health, Technical University of Munich, 85354 Freising, Germany; Chair of Nutrition and Immunology, School of Life Sciences, Technical University of Munich, Gregor-Mendel-Str. 2, 85354 Freising, Germany; Bavarian Center for Biomolecular Mass Spectrometry, Technical University of Munich, Gregor-Mendel-Str. 4, 85354 Freising, Germany; Faculty of Health and Biomedical Science, University of Surrey, Stagg Hill Campus, GU27XH, Guildford, UK

**Keywords:** circadian clock, colon, gastrointestinal inflammation, IBD, T cells, restricted feeding, microbiota

## Abstract

**Objective:** Impaired clock genes expression has been observed in biopsy samples from patients with inflammatory bowel disease (IBD). Disruption of circadian rhythms, which occurs in shift workers, has been linked to an increased risk of gastrointestinal diseases, including IBD. The intestinal clock balances gastrointestinal homeostasis by regulating the microbiome. Here we characterize intestinal immune functions in mice lacking the intestinal clock and IBD-relevant mouse model under different feeding conditions to describe the functional impact of the intestinal clock in the development of gastrointestinal inflammation.

**Design:** Tissues and fecal samples from intestinal clock-deficient mice (*Bmal1*^IEC-/-^) and mouse models for colitis (*IL-10*^-/-^, *Bmal1*^IEC-/-^x*IL-10*^-/-^, dextran sulfate sodium (DSS) administration) under ad libitum and restricted feeding (RF) conditions were used to determine the causal role of the intestinal clock for colitis.

**Results:** In *IL-10*^-/-^ mice, inflammation correlated with disrupted colon clock genes expression. Genetic loss of intestinal clock functions promoted DSS and IBD inflammatory phenotypes and dramatically reduces survival, and colonization with disease-associated microbiota in germ-free *Bmal1*^IEC-/-^ hosts increased their inflammatory responses, demonstrating the causal role of colonic clock disruption and the severity of IBD. RF in *IL-10*^-/-^ mice restored the colon clock and related immune functions, improved the inflammatory responses and rescued the histopathological phenotype. In contrast, RF failed to improve IBD symptoms in *Bmal1*^IEC-/-^ x*IL-10*^-/-^ demonstrating the significance of the colonic clock to gate the effect of RF.

**Conclusion:** We provide evidence that inflammation-associated intestinal clock dysfunction triggers host immune imbalance and promotes the development and progression of IBD-like colitis. Enhancing intestinal clock function by RF modulates the pathogenesis of IBD and thus could become a novel strategy to ameliorate the symptoms in IBD patients.
