## Supplemental Table 5 for "Targeting the intestinal circadian clock by meal timing ameliorates gastrointestinal inflammation"

### Sheet: Peakwell_ms1and2
CycID	BH.Q	ADJ.P	NAME COMOUND	PEAK	REMARK	HILIC NEG	direct parent	subclass	Super class
FT0591	0.0488351	0.0022958	FA 18:0+2O+SO4	okayish	matches ms1+ms2 1.2		Long-chain fatty acids	Fatty acids and conjugates	Lipids and lipid-like molecules
FT0606	0.0488351	0.0022958	STD_3-Dehydrocholic acid	good	matches ms1+ms2 2.4		Dihydroxy bile acids, alcohols and derivatives	Bile acids, alcohols and derivatives	Lipids and lipid-like molecules
FT0551	0.0541655	0.00287379	STD_Allolithocholic acid of isolitocholic acid	good	matches ms1+ms2 2.4		Monohydroxy bile acids, alcohols and derivatives	Bile acids, alcohols and derivatives	Lipids and lipid-like molecules
FT0200	0.0572109	0.00322748	5-Hydroxyindoleacetic acid	good	matches ms1+ms2 2.4		Indole-3-acetic acid derivatives	Indolyl carboxylic acids and derivatives	Organoheterocyclic compounds
FT0056	0.0649357	0.00401214	STD_Succinic acid	good	matches ms1+ms2		Dicarboxylic acids and derivatives	Dicarboxylic acids and derivatives	Organic acids and derivatives
FT0501	0.0756759	0.00548892	NCGC00163645-02_C20H28O4_3-{(E)-2-[(1R,4aS,5R,6R,8aR)-6-Hydroxy-5-(hydroxymethyl)-5,8a-dimethyl-2-methylenedecahydro-1-naphthalenyl]vinyl}-2(5H)-furanone	good	matches ms1+ms2		Diterpene lactones	Terpene lactones	Lipids and lipid-like molecules
FT1436	0.0873924	0.00751258	PI(18:1e/20-HETE)	good	matches ms1+ms2 0.9		Long-chain fatty acids	Fatty acids and conjugates	Lipids and lipid-like molecules
FT0461	0.115624	0.012269	Sulfo jasmonate	good	matches ms1+ms2 1.3		Jasmonic acids	Lineolic acids and derivatives	Lipids and lipid-like molecules
FT1223	0.158698	0.0215293	[3-[[2,3-dihydroxypropoxy]-hydroxyphosphoryl]oxy-2-hexadecanoyloxypropyl] hexadecanoate	good	ms1 + ms2 1.2		Lysophosphatidylglycerols	Glycerophosphoglycerols	Lipids and lipid-like molecules
FT0684	0.185395	0.0282638	STD_g-Muricholic acid/Hyocholic acid of STD_ursocholic acid	good	ms1+ms2 2.6		Trihydroxy bile acids, alcohols and derivatives	Bile acids, alcohols and derivatives	Lipids and lipid-like molecules
FT1239	0.192388	0.0307511	PE(16:0/9-HODE)	good	ms1+ms2 0.5		Lineolic acids and derivatives	Lineolic acids and derivatives	Lipids and lipid-like molecules
FT1420	0.192388	0.0307511	PI(16:0e/15-HETE)	good	ms1+ms2 match 1.2		Hydroxyeicosatetraenoic acids	Eicosanoids	Lipids and lipid-like molecules
FT0617	0.235019	0.0399327	STD_beta-Muricholic acid/ g muricholic acid	good	ms1 ms2 match 2.9		Trihydroxy bile acids, alcohols and derivatives	Bile acids, alcohols and derivatives	Lipids and lipid-like molecules
CycID	BH.Q	ADJ.P	NAME COMOUND	PEAK	REMARK
FT0324	0.00585464	6.49242e-05	FA 18:2+1O	good	ms1+ ms2	HILIC POS	Long-chain fatty acids	Fatty acids and conjugates	Lipids and lipid-like molecules
FT0584	0.008236	0.000108706	STD_Ursocholic acid	perfect	ms1+ ms2		Trihydroxy bile acids, alcohols and derivatives	Bile acids, alcohols and derivatives	Lipids and lipid-like molecules
FT0276	0.008236	0.000139684	NCGC00385647-01_C15H24O4_2-[(4aS,7R,8R)-7,8-Dihydroxy-4a,8-dimethyldecahydro-2-naphthalenyl]acrylic acid	good	ms1+ ms2				Unable to annotate
FT0755	0.008236	0.000139684	"MLS001076292-01!11BETA,17ALPHA,21-TRIHYDROXY-4-PREGNENE-3,20-DIONE 21-CAPRYLATE"	ok	ms1+ms2				Unable to annotate
FT0134	0.0116389	0.000364428	STD_Kynurenic Acid	good	ms1+ms2		Quinoline carboxylic acids	Quinoline carboxylic acids	Organoheterocyclic compounds
FT0619	0.013556	0.000716264	NCGC00386027-01_C27H42O3_Spirost-5-en-3-ol, (3beta,25R)-	ok	ms1/ms2		Triterpenoids	Triterpenoids	Lipids and lipid-like molecules
FT0582	0.0202387	0.00135981	STD_Cholic acid	good	ms1+ms2		Trihydroxy bile acids, alcohols and derivatives	Bile acids, alcohols and derivatives	Lipids and lipid-like molecules
FT0060	0.0285608	0.00227294	2-Hydroxyquinoline	good	ms1+ms2		Quinolines and derivatives	Quinolines and derivatives	Organoheterocyclic compounds
FT1379	0.0312128	0.00276904	(2-{[2,3-di(octadecanoyloxy)propyl phosphonato]oxy}ethyl)trimethylazanium	good	matches m1+ms2				Unable to annotate
FT0269	0.0533486	0.00643802	STD_Adenosine	good	ms1+ms2		Purine nucleosides	Purine nucleosides	Nucleosides, nucleotides, and analogues
FT0289	0.0533486	0.00643802	STD_Linolenic acid	good	ms1+ms2		Lineolic acids and derivatives	Lineolic acids and derivatives	Lipids and lipid-like molecules
FT0017	0.0719566	0.0109367	1-Butylamine	good	matches ms1+one ms2		Monoalkylamines	Amines	Organic nitrogen compounds
FT0673	0.0719566	0.0109367	NCGC00169592-02_C29H46O4_3aH-Cyclopenta[a]chrysene-3a-carboxylic acid, 1-acetyleicosahydro-9-hydroxy-5a,5b,8,8,11a-pentamethyl-, (1R,3aS,5aR,5bR,9S,11aR)-	good	matches ms1+ms2
FT0195	0.0779807	0.011954	Pilocarpine	good	matches ms1 and ms2
FT0581	0.095964	0.0167139	Valactamide E putative	good	matches ms1+ms2 0.2
FT0063	0.100105	0.0180882	STD_Butyrobetaine	good	matches ms1+ms2		Straight chain fatty acids	Fatty acids and conjugates	Lipids and lipid-like molecules
FT0197	0.100105	0.0180882	NCGC00385243-01_C12H18O4_{(1R,2R)-2-[(2Z)-5-Hydroxy-2-penten-1-yl]-3-oxocyclopentyl}acetic acid	good	matches ms1+ms2		Jasmonic acids	Lineolic acids and derivatives	Lipids and lipid-like molecules
FT0332	0.100105	0.0180882	STD_Oleic acid	good	matches ms1+ms2		Long-chain fatty acids	Fatty acids and conjugates	Lipids and lipid-like molecules
FT0802	0.100105	0.0180882	STD_Cholic acid-7-sulphate	good	matches ms1+ms2		Dihydroxy bile acids, alcohols and derivatives	Bile acids, alcohols and derivatives	Lipids and lipid-like molecules
FT0044	0.10585	0.0196785	STD_Indole	good	matches ms1+ms2		Indoles	Indoles	Organoheterocyclic compounds
FT0240	0.109782	0.0212688	NCGC00385442-01_C13H12O4_3-Hydroxy-2-phenyl-2,3,3a,7a-tetrahydro-5H-furo[3,2-b]pyran-5-one	good	matches ms1+ms2 0.5				Unable to annotate
FT0542	0.109782	0.0212688	Cholestan-3-One	okay	matches ms1+ms2 0.6		Cholesterols and derivatives	Cholestane steroids	Lipids and lipid-like molecules
FT0780	0.109782	0.0212688	LysoPhosphatidylcholine_16_0	good	matches ms1+ms2 1.2		1-acyl-sn-glycero-3-phosphocholines	Glycerophosphocholines	Lipids and lipid-like molecules
FT1192	0.12494	0.0249391	STD_15:0-18:1 PE (1-Pentadecanoyl-2-(9Z-octadecenoyl)-glycero-3-phosphoethanolamine)	okay	matches ms1+ms2 1.9		Phosphatidylethanolamines	Glycerophosphoethanolamines	Lipids and lipid-like molecules
FT0056	0.153793	0.034009	5-(2-Hydroxyethyl)-4-methylthiazole	good	matches ms1+ms2		Thiazoles	Azoles	Organoheterocyclic compounds
FT0072	0.153793	0.034009	2-Benzoxazolol	good	matches ms1+ms2 0.6		Benzoxazolones	Benzoxazolones	Organoheterocyclic compounds
FT0300	0.181917	0.0427202	STD_Oleic acid	good	matches ms1+ms2		Long-chain fatty acids	Fatty acids and conjugates	Lipids and lipid-like molecules
FT0541	0.189091	0.0458851	STD_5β-Cholic acid-7α-ol-3-one	okay	matches ms1+ms2		Monohydroxy bile acids, alcohols and derivatives	Bile acids, alcohols and derivatives	Lipids and lipid-like molecules
CycID	BH.Q	ADJ.P	NAME COMOUND	PEAK	REMARK	RP neg
FT0584	0.00657382	1.15144e-05	Enterodiol	good	ms1+ms2		Dibenzylbutanediol lignans	Dibenzylbutanediol lignans	Lignans, neolignans and related compounds
FT0171	0.0210977	0.000185067	Azelaic acid	good	ms1+ms2		Medium-chain fatty acids	Fatty acids and conjugates	Lipids and lipid-like molecules
FT0483	0.0517691	0.0022958	STD_Oleic acid	good	ms1+ms2		Long-chain fatty acids	Fatty acids and conjugates	Lipids and lipid-like molecules
FT0259	0.05525	0.0025848	Ethyl-beta-glucuronide	good	ms1+ms2		O-glucuronides	Carbohydrates and carbohydrate conjugates	Organic oxygen compounds
FT0474	0.0735264	0.00444312	STD_Linolenic acid	good	perfect ms1+ms2		Lineolic acids and derivatives	Lineolic acids and derivatives	Lipids and lipid-like molecules
FT0751	0.0735264	0.00444312	FA 18:2+4O	good	ms1+ms2		Long-chain fatty acids	Fatty acids and conjugates	Lipids and lipid-like molecules
FT1687	0.0822135	0.00548892	NCGC00380672-01!2-[3-(6-acetyloxy-2-hydroxy-6-methyl-3-oxoheptan-2-yl)-6-(carboxymethyl)-2-hydroxy-3a,5a,9b-trimethyl-5-oxo-2,3,4,6,9,9a-hexahydro-1H-cyclopenta[a]naphthalen-7-yl]-2-methylpropanoic acid	good	ms1+ms2				Unable to annotate
FT0381	0.105439	0.00827272	Ethyl tetradecanoate or palmitic acid (same amount of matching score)	good	ms1+ ms2		Long-chain fatty acids	Fatty acids and conjugates	Lipids and lipid-like molecules
FT0960	0.105439	0.00827272	DEHYDROCHOLIC ACID	perfect	perfect ms1+ms2		Dihydroxy bile acids, alcohols and derivatives	Bile acids, alcohols and derivatives	Lipids and lipid-like molecules
FT0794	0.127152	0.012269	4-[1-(1,3-benzodioxol-5-yl)propan-2-yl]-4,5-dimethoxy-2-prop-2-enylcyclohexa-2,5-dien-1-on	good	ms1 +ms2 score=0.5				Unable to annotate
FT0801	0.127152	0.012269	NCGC00380403-01_C19H23N3O4_2H-Pyrazino[1',2':1,5]pyrrolo[2,3-b]indole-1,4(3H,5aH)-dione, 6-acetyl-6,10b,11,11a-tetrahydro-10b-hydroxy-3-(2-methylpropyl)-	good	ms1 +ms2 score=0.5				Unable to annotate
FT0885	0.127152	0.012269	Ochrephilone	ok	ms1 +ms2 score=0.5				Unable to annotate
FT0477	0.143104	0.0148543	STD_Linoleic acid	good/super high	ms1+ms2		Lineolic acids and derivatives	Lineolic acids and derivatives	Lipids and lipid-like molecules
FT0130	0.161958	0.0179164	D-Glyceraldehyde 3-phosphate	good	ms1+ms2 low score		Carbohydrates and carbohydrate conjugates	Organooxygen compounds	Organic oxygen compounds
FT0161	0.201115	0.0257765	4-Pyridoxic acid	good	ms1 + ms2		Pyridinecarboxylic acids	Pyridinecarboxylic acids and derivatives	Organoheterocyclic compounds
FT0841	0.201115	0.0257765	Difucol Hexamethyl Ether	ok low intensity	ms1+ms2				Unable to annotate
FT0694	0.216408	0.0282638	FA 18:1+3O	goood	ms1+ms2 low match 0.4		Long-chain fatty acids	Fatty acids and conjugates	Lipids and lipid-like molecules
FT1388	0.224559	0.0307511	NCGC00180415-03_C30H46O6_Urs-12-ene-24,28-dioic acid, 3,19-dihydroxy-, (3beta,5xi,9xi,18xi)-	good	ms1+ms2				Unable to annotate
FT0080	0.250049	0.0365568	Gentisic acid/ protocatechuic acid	good	ms1+ms2 match		Hydroxybenzoic acid derivatives	Benzoic acids and derivatives	Benzenoids
FT0247	0.250049	0.0365568	Perfluorobutanoic acid	good	ms1+ms2 match		Perfluoroalkyl carboxylic acid and derivatives	Alkyl fluorides	Organohalogen compounds
FT0270	0.250049	0.0365568	3,5-dihydroxydecanoic acid	good	ms1+ms2 match				Unable to annotate
FT0620	0.275137	0.0433087	C12-AE1S (TENTATIVE)	ok	ms1 +ms2				Unable to annotate
CycID	BH.Q	ADJ.P	NAME COMOUND	PEAK	REMARK	RP pos
FT0574	0.0414099	0.000416479	Equol	good	ms1+ms2 match		Isoflavanols	Isoflavans	Phenylpropanoids and polyketides
FT1361	0.0517418	0.000892099	Chol-11-Enic Acid	good	ms1 +ms2				Unable to annotate
FT0748	0.0576124	0.00113818	NCGC00385647-01_C15H24O4_2-[(4aS,7R,8R)-7,8-Dihydroxy-4a,8-dimethyldecahydro-2-naphthalenyl]acrylic acid	good	ms1 +ms2				Unable to annotate
FT0027	0.0600421	0.00144498	Pyrrolidine	good	ms1 +ms2				Unable to annotate
FT0812	0.0600421	0.00144498	STD_Linoleic acid	good	ms1 +ms2		Lineolic acids and derivatives	Lineolic acids and derivatives	Lipids and lipid-like molecules
FT1761	0.0600421	0.00144498	STD_alpha/beta/gamma-Muricholic acid	good	ms1+ms2 match		Trihydroxy bile acids, alcohols and derivatives	Bile acids, alcohols and derivatives	Lipids and lipid-like molecules
FT0424	0.0726309	0.0022958	Jasmonic Acid	good	ms1 +ms2		Jasmonic acids	Lineolic acids and derivatives	Lipids and lipid-like molecules
FT0098	0.0800063	0.00287379	2,6-Dimethylaniline	good	ms1+ms2 match		m-Xylenes	Xylenes	Benzenoids
FT0527	0.0800063	0.00287379	COSTUNOLIDE	not so good	ms1+2 match				Unable to annotate
FT0935	0.0800063	0.00287379	Chlorcyclizine	ok	ms1 and one ms2 matches				Unable to annotate
FT1971	0.0800063	0.00287379	Ursolic acid	double peak	ms1 +ms2		Triterpenoids	Triterpenoids	Lipids and lipid-like molecules
FT1807	0.0844913	0.00322748	Lyngbyatoxin A M+H-CO putative or close isomer	ok	ms1+ms2 match				Unable to annotate
FT2727	0.0844913	0.00322748	2-Methylacetoacetyl-CoA	good	ms1+ms2 match				Unable to annotate
FT0852	0.0844913	0.00358117	Lauroyl diethanolamide	good	perfect ms1+ms2 match				Unable to annotate
FT1534	0.0923108	0.00444312	Dehydrocholic acid	perfect	perfect ms1+ms2 match				Unable to annotate
FT1815	0.0923108	0.00444312	Beta-tocopherol	ok	ms1 and ms2		Tocopherols	Quinone and hydroquinone lipids	Lipids and lipid-like molecules
Good MS1 match > 0.8
PE(14:0/16:0)	HILIC NEG	phosphatidylethanolamine	Glycerophospholipids
PI(16:0/18:2(9Z,12Z))		phosphatidylinositol	Glycerophospholipids
PG(16:0/18:1(11Z))		Phosphatidylglycerols	Glycerophospholipids
PC(14:0/14:0)		Phosphatidylcholines	Glycerophospholipids
DG(14:0/20:2(11Z,14Z)/0:0)	HILIC POS	1,2-diacylglycerols	Glycerolipids
